# Genetic characterization of stem cell-like cancer cell in the peri-tumoral regions and proliferative lymphocyte in the peripheral blood of patients with glioblastoma

**DOI:** 10.1101/2020.01.06.895987

**Authors:** Runwei Yang, Guanglong Huang, Jinglin Guo, Yaomin Li, Haimin Song, Kaishu Li, Guozhong Yi, Zhiying Lin, Xiran Wang, Sidi Xie, Zhifeng Liu, Xiaofeng Shi, Ke Li, Songtao Qi, Yawei Liu

## Abstract

The glioblastoma (GBM) recurrence rate is high, despite multimodal treatment including surgery, radiotherapy, chemotherapy, and immunotherapy. Most recurrences occur at the resection margin that is located outside the GBM contrast-enhancing region (C region) of magnetic resonance imaging. However, the nature of the GBM cells that lie outside the C region is unclear. We used single-cell RNA sequencing (scRNA-seq) to compare 12 samples taken from inside and outside the C region from four patients with GBM and identified a cluster of GBM cells outside the C region that exhibited fragmented CNVs in chromosomes such as 1, 10, 12 and 19 (herein termed CNV 4). A transcription factor–transcription cofactor interaction network was constructed to uncover the transcriptional regulatory mechanism of these CNV 4 GBM cells that had prognostic significance (p < 0.05). Furthermore, a sub-cluster of these CNV 4 GBM cells possessed stem cell-like properties and had tumorigenic potential. In parallel, we analyzed peripheral blood mononuclear cells (PBMCs) from four patients with GBM, three patients with epilepsy and three healthy volunteers by scRNA-seq. We identified a novel subtype of proliferative immune cells only in patients with GBM. Overall, our findings indicate that CNV 4 cells might contribute to GBM recurrence and proliferative circulating immune cells are specific to patients with GBM. This study sheds light on a neglected aspect of GBM, and opens new avenues to explore GBM recurrence and immunotherapy.

**Significance:** We show that a subset of GBM cells outside the C region possess the properties of stem cell and tumorigenesis potential, which might be responsible for cancer recurrence. Besides, proliferative lymphocytes are specific to the PBMCs of patients with GBM, which could help to develop novel immunotherapy.
