## Supplementary Table S1 for "Genetic characterization of stem cell-like cancer cell in the peri-tumoral regions and proliferative lymphocyte in the peripheral blood of patients with glioblastoma"

### Sheet: Sheet1
Table S1: Pathological diagnosis information of four GBM patients (C region)
Number	Gender	Age	Lesion location	Diagnosis	IDH1	EGFR	MGMT	P53	KI67	BRAF-V600E
GBM-1	Female	55	Left temporal lobe	WHO IV, primary GBM	WT	Positive	Positive	Positive，2%	Positive，25%	Not detected
GBM-2	Male	61	Left temporal lobe	WHO IV, primary GBM	WT	Positive	Positive	Positive，15%	Positive，10%	Not detected
GBM-3	Male	51	Right temporal lobe	WHO IV, primary epithelioid GBM	WT	Positive	Negative	Positive，90%	Positive，25%	Weak Positive
GBM-4	Female	43	Left frontal lobe	WHO IV, primary GBM	WT	Positive	Positive	Positive，20%	Positive，25%	Negative
