## Supplementary Table S2 for "Genetic characterization of stem cell-like cancer cell in the peri-tumoral regions and proliferative lymphocyte in the peripheral blood of patients with glioblastoma"

### Sheet: Sheet 1
Supplementary Table S2: Differentially expressed genes among three states (figure 2C)
Calculation was performed by the "differentialGeneTest" module of Monocle2
Gene	P value	Q value
DRAXIN	0	0
ENO1	0	0
HMGN2	0	0
ID3	0	0
MARCKSL1	0	0
STMN1	0	0
GJA4	0	0
ELAVL4	0	0
CYR61	0	0
ARHGAP29	0	0
MLLT11	0	0
S100A4	0	0
C1orf61	0	0
ATP1A2	0	0
NHLH1	0	0
RGS5	0	0
CSRP1	0	0
LMOD1	0	0
CHI3L1	0	0
BTG2	0	0
PRELP	0	0
ATF3	0	0
CENPF	0	0
CEP170	0	0
COX20	0	0
SOX11	0	0
RHOB	0	0
LBH	0	0
CRIM1	0	0
EPAS1	0	0
ACTG2	0	0
NR4A2	0	0
SLC38A11	0	0
FRZB	0	0
MAP2	0	0
IGFBP2	0	0
EFHD1	0	0
HES6	0	0
GAP43	0	0
MYLK	0	0
MGLL	0	0
TM4SF1	0	0
SOX2	0	0
APOD	0	0
UCHL1	0	0
IGFBP7	0	0
SPARCL1	0	0
ABCG2	0	0
SYNPO2	0	0
GPM6A	0	0
SORBS2	0	0
SEPP1	0	0
EGR1	0	0
PDGFRB	0	0
PTTG1	0	0
DUSP1	0	0
TUBB2B	0	0
SOX4	0	0
HIST1H4C	0	0
HLA-E	0	0
TUBB	0	0
HSPA1A	0	0
HSPA1B	0	0
CDKN1A	0	0
CD24	0	0
MARCKS	0	0
FABP7	0	0
CTGF	0	0
GPER1	0	0
RP4-668E10.4	0	0
ETV1	0	0
IL6	0	0
CBX3	0	0
GS1-18A18.2	0	0
SEC61G	0	0
EGFR	0	0
GNG11	0	0
MCM7	0	0
CAV2	0	0
CAV1	0	0
PTPRZ1	0	0
CALD1	0	0
ATP6V0E2	0	0
GPM6B	0	0
PCSK1N	0	0
ITM2A	0	0
SH3BGRL	0	0
BEX1	0	0
DCX	0	0
BGN	0	0
FLNA	0	0
DLC1	0	0
STMN4	0	0
CEBPD	0	0
STMN2	0	0
PMP2	0	0
PTP4A3	0	0
NFIB	0	0
CDKN2A	0	0
TPM2	0	0
