## Supplementary Table S3 for "Genetic characterization of stem cell-like cancer cell in the peri-tumoral regions and proliferative lymphocyte in the peripheral blood of patients with glioblastoma"

### Sheet: Sheet1
Supplementary Table S3: Cell types-specific gene sets
Neuron	Astrocyte	Oligodendrocyte	Oligodendrocyte progenitor cell	Neural progenitor cell	Pericyte	Endothelial cell
KCNK1	SLC1A2	PLP1	LHFPL3	NEDD4L	ATP1A2	ABCB1		References:
KIAA1324	GPC5	MOBP	PCDH15	KCNQ1OT1	DLC1	FLT1		Blue B Lake, Song Chen, Brandon C Sos, et al. Integrative single-cell analysis of transcriptional and epigenetic states in the human adult brain. Nature Biotechnology. 2017. Vol. 36, No. 1, P70-78.
LNX1	ADGRV1	ST18	TNR	UGDH-AS1	ITIH5	CLDN5		Spyros Darmanis, Steven A. Sloan, Ye Zhang, et al. A survey of human brain transcriptome diversity at the single cell level. PNAS. 2015. Vol. 112, No. 23, P7285–7290.
NELL1	RNF219-AS1	RNF220	PTPRZ1	ORC4	SLC19A1	ATP10A
COBL	ZNF98	CTNNA3	RP4-668E10.4	IGFBPL1	SLC6A12	EPAS1
SLITRK1	SLC1A3	MBP	VCAN	SHISA9	LAMA2	HERC2P3
DPYSL5	HPSE2	TF	SEMA5A	ASTN2	COLEC12	B2M
C14orf37	FGFR3	CLDN11	LUZP2	DCX	RBMS3	MECOM
DLX1	COL5A3	SLC44A1	XYLT1	METTL21A	DCN	ABCG2
DLX6	ATP1A2	SLC5A11	EPN2	TMEM212	HIGD1B	HLA-B
GLRA2	CST3	TMEM144	CHST11	OPHN1	NOTCH3	HLA-E
DLX2	NKAIN3	CERCAM	SOX6	NRXN3	EBF1	A2M
DLX5	PITPNC1	FRMD4B	DSCAM	NREP	IGFBP7	SLC2A1
SLC10A4	RYR3	LINC00609	BCAN	ARHGEF26-AS1	EPAS1	IGFBP7
EGFR	GLUL	DOCK5	COL9A1	ODF2L	PDGFRB	ITM2A
SST	GJA1	ENPP2	SMOC1	ABCC9	COBLL1	DUSP1
PNOC	SLC4A4	CNDP1	LRRC4C	PEG10	SLC6A1	SLC39A10
NXPH1	MMD2	PIP4K2A	KIF13A	SOX9	CALD1	UTRN
BCL11A	PAMR1	KCNH8	MMP16	SOX4	EPS8	GPCPD1
DCN	MSI2	QKI	SLC35F1	TCF4	UTRN	COBLL1
TMEM130	NHSL1	LINC01608	OPCML	CHD7	SLC20A2	PTPRB
CNTN4	C1orf61	PLEKHH1	AGAP1	UGT8	NR2F2-AS1	PTPRG
CDO1	PREX2	CARNS1	PLPPR1	DLX5	MYO1B	EBF1
NFASC	RGS20	SCD	SCD5	XKR9	GRM8	SYNE2
LRRTM3	HIF3A	CNP	LINC00511	DLX6-AS1	SLC38A11	PPFIBP1
GRIA3	NDRG2	DOCK10	CA10	SOX11	TXNIP	RBMS3
RELN	SFXN5	MOG	NAV1	PDGFRA	CYTH3	TMSB10
	MT3	CNTN2	MEGF11	DLX1	PARD3	ST6GAL1
	ACSS1	C10orf90	SEZ6L	NPY	B2M	ESYT2
	BMPR1B	PDE8A	OPHN1	L2HGDH	ZEB1	TACC1
	TNIK	SHTN1	OLIG1	PTPRS	LHFP	ST6GALNAC3
	AHCYL2	AC012593.1	LRP1B	GLIPR1L2	PRKG1	NEAT1
	GPM6A	SHROOM4	SOX2-OT	REXO1L1	PTN	ARL15
	NPAS3	TMTC2	NLGN1	CCL5	RP11-649A16.1	CALD1
	FBXL7	PHLPP1	ZEB1	CTDSP2	PDE7B	SPTBN1
	CTNNA2	DPYD	MAML2	SOX2	ARHGAP29	LHFP
	CDH20	EDIL3	NTM	MAB21L3	PDE8B	IGF1R
	ZNRF3	COL4A5	KAZN	TP53I11	UACA	DLC1
	PARD3B	NCKAP5	DPP6	GATS	GPC5	GALNT18
	NCAN	CLMN	COL11A1	ZFHX4	ADAMTS9-AS2	RUNDC3B
	GLIS3	BCAS1	NOVA1	BAZ2B	RORA	TJP1
	ACOT11	PLCL1	TAOK3	DCLK2	TJP1	DOCK9
	ARHGAP24	PXK	NKAIN3	GRIA2	PTPRK	MYRIP
	CLU	PTGDS	CASK	LPAL2	GRM3	HSP90AA1
	MACF1	MAN2A1	NXPH1	CREBBP	PTEN	NR3C2
	NTM	PLD1	PDZD2	2019-03-06	PTPRG	PCCA
	CAMK2G	PDE4B	TMEM132C	PGM5P2	PPFIBP1	PTPRM
	LRRC16A	SLC24A2	HIP1	RERE	TACC1	PLCB4
	RP11-436D23.1	TMEM165	NAV2	SPC25	ZBTB20	PTPRK
	RP11-384F7.2	TTLL7	BRINP3	GRIK3	SASH1	SPARCL1
	DTNA	PRUNE2	NRCAM	CCDC88A	NEAT1	NFIA
	ITPR2	ABCA2	GRID2	PVRIG	KIAA1109
	CSGALNACT1	FRYL	PID1	BRD3	HSP90AA1
	CPE	QDPR	CSMD3	GRIA3	PDZD2
	LSAMP	ELMO1	SPATA6	MOXD1	PTGDS
	SPARCL1	PDE1C	TNK2	SNTG1	TTC17
	CACNB2	PPP2R2B	REV3L	TAGLN3	NTRK3
	GABRB1	ERBB2IP	DCC	GSG1	SLC1A3
	MIR99AHG	HIP1	ADARB2	DLX2	LPP
	ZBTB20	SLAIN1	CHL1	ATCAY	DDX17
	NEBL	CREB5	MDGA2	NUMA1	APBB2
	CTNND2	FRMD5	ABHD2	LMO1	INPP4B
	DST	GAB1	BCAS1	POGZ	DLEU2
	RORA	MAP7	KAT2B	BPTF	NFIA
	SORBS1	GPRC5B	LSAMP	CHRM3
	ZHX3	PSEN1	C1orf61	RUFY3
	MYO10	IL1RAPL1	FHIT	SOX6
	TRPS1	ZEB2	ADGRL3	RPS11
	FMN2	TCF12	QKI	TNFAIP8L1
	CABLES1	SIK3	PEAK1	FOXN3
	PRKG1	CNTNAP4	C10orf11	DAPK1
	SOX5	MAP4K4	PRKCA	DLL3
	NRXN1	TRIM2	GRIK1	HERC2P4
	SGCD	HIPK2	DGKG	TFDP2
	SHROOM3	FMNL2	SCN1A	GTF2IP1
	CADM1	SLCO3A1	ZBTB20	DLX6
	SASH1	SPOCK3	PDZRN4	IGF1R
	PRKCA	ANO4	PPP1R9A	MLL3
	BAZ2B	UNC5C	PDE4B	NCAM1
	PTGDS	LMCD1-AS1	NPAS3	CHL1
	NRG3	SH3D19	ASTN2	GNRHR2
	PPP2R2B	PCDH9	ZNF462	CLIP3
	NTRK2	ARAP2	NLGN4X	FBLIM1
	NEAT1	SH3GL3	ADAMTS17	MATR3
	LGI4	ALCAM	SH3D19	CCNG2
	PTN	SRCIN1	KCND2	NEK5
	APC	TMEFF2	NCKAP5	ETV1
	PARD3	ZNF536	NCAM1	KAT6B
	GRAMD3	JAM3	LRRTM4	SRRM2
	DPP10	MYO1D	APBB2	FOXP1
	FAM184A	DLG1	ZSWIM6	DDX17
	PTPRZ1	SLC22A15	CSMD1	GOSR1
	FUT9	MARCH1	SNTG1	GATAD2B
	WWOX	FBXL7	NRXN1	MAP4K4
	OPHN1	SEPT7	MTSS1	MIAT
	ERBB4	GRM3	ASAP1	CD24
	ITSN1	DLC1	SOX5	ZNF638
	ADD3	SORT1	RP11-436D23.1	HNRNPH1
	LIFR	FUT8	ALCAM	BRD8
	MAML2	ZDHHC20	FCHSD2	MLL
	ASPH	APBB2	KIF26B	PCMTD1
	QKI	DIP2B	CTTNBP2	AGPAT4
	MEIS2	ZFYVE16	FGF12	YPEL1
	MAPK10	KLHL32	RP11-384F7.2	TNIK
	ADCY2	TJP1	NCAM2	PUM1
	DCLK2	FNBP1	SGCD	RFTN2
	GRM3	PTBP2	KCNQ1OT1	NNAT
	PCDH9	ANKIB1	KLF12	MALAT1
	ARHGAP5	PEX5L	CDH20	GAD1
	DOCK4	DSCAML1	CSMD2	ZNF37BP
	MAST4	SOX2-OT	RPL13	IRGQ
	AC074363.1	DST	XKR4	FXYD6
	RPS6KA2	DNM3	LINC01322	PRRC2B
	MKLN1	PTPRK	GALNT13	FAM110B
	ABLIM1	NEAT1	SHISA9	YPEL3
	NFIA	CDH20	CHD7	ZMIZ1
	LINC00461	ATP8A1	MARCH1	CLASP1
	PDE7B	AK5	WWOX	SYNE2
	FHIT	GPM6B	DSCAML1	BASP1
	NCKAP5	SGK1	ITPR2	LYZ
	NAV2	SECISBP2L	GRM7	ROCK1P1
	FYN	MAP4K5	PHLPP1	DPY19L2P2
	DGKG	CCDC88A	GPC6	RSF1
	LRP1B	DNAJC6	COBL	HIP1
	PSD3	BAZ2B	SORCS3	KANSL1
	MAP3K5	COBL	NFIA	ELAVL4
	CEP85L	AGAP1	SLC24A3	TET3
	PRKD1	RNF130	TCF12	ZEB2
	MYO6	MYO6	DOCK10	ZBTB8A
	MGAT4C	ZBTB20	SGK1	MTSS1
	GPM6B	PLXDC2	NAALADL2	TNRC6B
	EPHB1	FHIT	ATRNL1	FOXO3
	PHLPP1	SCD5		ANKRD12
	FNBP1	ANK3		MEIS3
	SOX6	ARHGAP21		JMJD1C
	ZSWIM6	NCAM2		RICTOR
	TRPM3	NKAIN2		MEST
	SLC35F1	PDE1A
	SRGAP3	HSP90AA1
	PHACTR3	NPAS3
	WDR60	DLG2
	NFIB	RERE
		CDC42BPA
		APP
		TBC1D5
		UBE2E2
		FAF1
		HECW2
		AUTS2
		WDPCP
		PRRC2C
		KIF1B
		RBM25
		DDX17
		ANKRD12
		GOLGA4
		SRPK2
		DPYSL2
		KMT2E
		NAALADL2
		CACNA2D1
		PPP1R9A
		TSPAN5
		NLK
		PHIP
		DTNB
		BOD1L1
		KIRREL3
