## Supplementary Table S4 for "Genetic characterization of stem cell-like cancer cell in the peri-tumoral regions and proliferative lymphocyte in the peripheral blood of patients with glioblastoma"

### Sheet: Sheet1
Supplementary Table S4: Proliferation-associated gene sets of this study and previous studies
Current study						Previous studies
GBM	Intracranial immune cell	PBMC		Common gene set of proliferation-Figure S16I		Patel et al.	Filbin et al.	Levitin et al.		Shared gene set of proliferation-Figure 5H
TOP2A	STMN1	KIAA0101		KIAA0101		RRM2	UBE2T	RRM2		AURKB
HMGB2	H2AFZ	TYMS		UBE2C		MAD2L1	HMGB2	TYMS		BIRC5
HMGN2	KIAA0101	TK1		PTTG1		DHFR	TYMS	CENPK		NUSAP1
NUSAP1	UBE2C	BIRC5		NUSAP1		KIAA0101	MAD2L1	TACC3		RRM2
KIAA0101	PTTG1	GTSE1		TOP2A		HMGB2	CDK1	CDKN3		TOP2A
AURKB	CKS1B	UHRF1		BIRC5		FEN1	UBE2C	TOP2A
BIRC5	NUSAP1	CDT1		RRM2		ATAD2	RRM2	BIRC5
HMGB1	TOP2A	CCNB2		TYMS		TOP2A	PBK	UBE2C
MKI67	BIRC5	ASF1B		MKI67		BIRC5	ZWINT	CENPF
CLSPN	RRM2	ZWINT		AURKB		CENPF	NUSAP1	AURKB
GTSE1	CDK1	MKI67		ZWINT		AURKB	PCNA	CCNB2
RRM2	TYMS	RRM2		GTSE1		CCNB2	BIRC5	CDC20
CENPU	TK1	CDKN3		HMGB2		UBE2T	H2AFZ	CDK1
SGOL1	CENPF	GINS2		MAD2L1		DSN1	FAM64A	CDCA3
KIFC1	MKI67	STMN1		ASF1B		TIMELESS	TOP2A	SPC25
CKAP2L	AURKB	NUSAP1		TUBA1B		CDK1	KIAA0101	TPX2
ESCO2	ZWINT	AURKB				TPX2	PTTG1	TROAP
TACC3	CDKN3	PAQR4				NUSAP1	GMNN	ASPM
CENPF	CENPM	CLSPN				CCNB1	KPNA2	FOXM1
MYBL2	HMMR	TOP2A				NCAPD2	TUBA1B	DLGAP5
C21orf58	CDCA3	UBE2C				RFC3	NUF2	CASC5
PRC1	GTSE1	CENPM				CLSPN	TPX2	MKI67
NDC80	NUF2	CENPW				PBK	MLF1IP	NUSAP1
FAM64A	TUBB	PTTG1				SPAG5	HIST1H4C	CCNB1
UBE2T	MND1	CENPN				KIF4A	KIF22	HMMR
KIF2C	PRC1	MCM4				BUB1	TMPO	GTSE1
SMC4	RAD51AP1	MAD2L1				CCNE2	CKS2	CCNA2
UBE2C	HMGB2	CCNB1				RACGAP1	CDCA5	PRC1
TPX2	CCNB2	MCM2				KIF20A	CENPM	NCAPH
SMC2	CDCA5	PCNA				FANCI	PRC1	CENPA
HIST1H4C	MAD2L1	GGH				NCAPG2	MCM7	NUF2
ORC6	CCNA2	UBE2T				FANCD2	TMSB15A	PBK
NUF2	ASF1B	HMGB2				CDC6	CENPF	CKAP2L
CDCA5	HMGN2	CKS1B				KIF15	RNASEH2A	SGOL1
SPC25	SPC25	MCM7				DTL	RACGAP1	NCAPG
CDCA8	TMEM106C	DHFR				XRCC2	DUT	CDCA8
TYMS	CENPW	TUBA1B				POLQ	CKS1B	FAM64A
MAD2L1	TUBA1B	FABP5				CDC7	AURKB	KIF4A
ZWINT	TPX2	GMNN				MLF1IP	CCNB2	HJURP
ASPM	CCDC34	NASP				KNTC1	DTL	KIF2C
H2AFX	CENPA	TUBB4B					FEN1	NEK2
DHFR	HMGB1	H2AFV					FANCI	CENPE
TUBA1B	ASPM	HELLS					KIF11	RAD51AP1
PTTG1	CEP55	MZB1					RRM1	TTK
ARHGAP11B	CDCA8	GAPDH					MCM2	IQGAP3
KIF20A	CENPN	PHF19					CDC20	POC1A
LMNB1	GGH	CCDC167					HMGN2	KIF20A
ASF1B	SMC2	CARHSP1					CCNA2	CENPU
NUP107	TACC3	TUBB					TK1	SKA3
PBK	NCAPG	FEN1					PKMYT1	NMU
