## Supplementary Table S6 for "Genetic characterization of stem cell-like cancer cell in the peri-tumoral regions and proliferative lymphocyte in the peripheral blood of patients with glioblastoma"

### Sheet: Sheet1
Sample	Total gene	Median gene	Total UMI	Median UMI	Total Cell
C1	17978	2639	38364684	7068	4706
P1	11630	472	4297014	1180	2417
N1	15450	2806	9873442	7935	983
C2	14312	1331	24346226	3936	5539
P2	15145	1464	31058841	4751	5897
N2	15233	1031	12789401	1968	5993
C3	15987	2044	32033282	6448	4176
P3	13795	735	6223222	1836	2829
N3	11351	1162	2922217	2600	887
C4	15451	1263	24872497	3709	5944
P4	14380	802	12408892	2094	4888
N4	14163	867	10418776	2034	4511
PBMC1	12420	559	11469299	1629	5961
PBMC2	12421	857	10952471	1760	5971
PBMC3	13064	777	10762579	1686	5957
PBMC4	12976	893	12976315	2082	5961
